# Self-supervised learning on millions of pre-mRNA sequences improves sequence-based RNA splicing prediction

**DOI:** 10.1101/2023.01.31.526427

**Authors:** Ken Chen, Yue Zhou, Maolin Ding, Yu Wang, Zhixiang Ren, Yuedong Yang

**Affiliations:** School of Computer Science and Engineering, Sun Yat-sen University, Guangzhou, China; Peng Cheng Laboratory, Shenzhen, China; Key Laboratory of Machine Intelligence and Advanced Computing (Sun Yat-sen University), Ministry of Education, China

## Abstract

RNA splicing is an important post-transcriptional process of gene expression in eukaryotic cells. Predicting RNA splicing from primary sequences can facilitate the interpretation of genomic variants. In this study, we developed a novel self-supervised pre-trained language model, SpliceBERT, to improve sequence-based RNA splicing prediction. Pre-training on pre-mRNA sequences from vertebrates enables SpliceBERT to capture evolutionary conservation information and characterize the unique property of splice sites. SpliceBERT also improves zero-shot prediction of variant effects on splicing by considering sequence context information, and achieves superior performance for predicting branchpoint in the human genome and splice sites across species. Our study highlighted the importance of pre-training genomic language models on a diverse range of species and suggested that pre-trained language models were promising for deciphering the sequence logic of RNA splicing.
