## Supplementary Table for "Self-supervised learning on millions of pre-mRNA sequences improves sequence-based RNA splicing prediction"

### Sheet: Contents
Supplementary Tables
Name	Contents
Table S1	The distribution of attention weights around donors and acceptors
Table S2	F1-score of SpliceBERT and baseline models for predicting splice sites across species
Table S3	Versions of reference genomes used for pre-training SpliceBERT
Table S4	K562 RNA-seq samples from the ENCODE project

### Sheet: Table S1
Table S1. The distribution of attention weights around donors and acceptors
group	layer	average attention in acceptor*	background	fold change
donors' attention on around acceptors	1	0.0022	0.0032	0.6828
	2	0.0014	0.0026	0.5433
	3	0.0051	0.0028	1.8636
	4	0.0443	0.0028	16.0956
	5	0.0043	0.0025	1.6813
	6	0.002	0.0028	0.7277
acceptors' attention on around donors	layer	average attention in donor*	background	fold change
	1	0.0028	0.0034	0.8328
	2	0.0017	0.0025	0.6631
	3	0.0035	0.0028	1.2215
	4	0.1067	0.0046	23.3414
	5	0.0075	0.0027	2.716
	6	0.0033	0.0032	1.0173
*: 2nt in intron and 1nt in exon

### Sheet: Table S2
Table S2: F1-score of SpliceBERT and baseline models for predicting splice sites across species
Species	type	Spliceator	SpliceFinder	DSSP	MaxEntScan	NNSplice	SpliceBERT(400nt)	DNABERT	SpliceBERT(w/o PT)	SpliceBERT-human	SpliceBERT
zebrafish	donor	0.951	0.883	0.944	0.942	0.753	0.95478	0.9679	0.95208	0.96474	0.96922
	acceptor	0.919	0.918	0.936	0.856	0.732	0.93819	0.933	0.92511	0.94174	0.94431
	average	0.935	0.9005	0.94	0.899	0.7425	0.946485	0.95045	0.938595	0.95324	0.956765
fruit fly	donor	0.948	0.871	0.939	0.946	0.762	0.94832	0.9508	0.94661	0.94193	0.95488
	acceptor	0.91	0.842	0.914	0.874	0.761	0.90956	0.9105	0.91346	0.94174	0.93733
	average	0.929	0.8565	0.9265	0.91	0.7615	0.92894	0.93065	0.930035	0.941835	0.946105
worm	donor	0.941	0.808	0.897	0.93	0.699	0.92998	0.9299	0.91014	0.91688	0.94112
	acceptor	0.891	0.779	0.822	0.837	0.571	0.88951	0.8889	0.86357	0.8999	0.92741
	average	0.916	0.7935	0.8595	0.8835	0.635	0.909745	0.9094	0.886855	0.90839	0.934265
arabidopsis	donor	0.949	0.813	0.871	0.925	0.662	0.90979	0.9286	0.91463	0.93109	0.93799
	acceptor	0.908	0.772	0.833	0.867	0.634	0.89835	0.889	0.87867	0.9141	0.93425
	average	0.9285	0.7925	0.852	0.896	0.648	0.90407	0.9088	0.89665	0.922595	0.93612
Paired t-test results (P-value)
	SpliceBERT
SpliceBERT-human	0.01076
SpliceBERT(w/o PT)	0.00155
DNABERT	0.00759
SpliceAI-400nt	0.00127
Spliceator	0.01234
DSSP	0.00431
MaxEntScan	0.00364
SpliceFinder	0.00011

### Sheet: Table S3
Table S3: Versions of reference genomes used for pre-training SpliceBERT
#	Species	build version (UCSC)
1	Panda	ailMel1
2	American alligator	allMis1
3	Lizard	anoCar2
4	Brown kiwi	aptMan1
5	Minke whale	balAcu1
6	Bison	bisBis1
7	Cow	bosTau9
8	Marmoset	calJac4
9	Elephant shark	calMil1
10	Dog	canFam6
11	Guinea pig	cavPor3
12	White rhinoceros	cerSim1
13	Green monkey	chlSab2
14	Sloth	choHof1
15	Chinese hamster	criGriChoV2
16	Zebrafish	danRer11
17	Armadillo	dasNov3
18	Kangaroo rat	dipOrd1
19	Tenrec	echTel2
20	Horse	equCab3
21	Hedgehog	eriEur2
22	Cat	felCat9
23	Fugu	fr3
24	Atlantic cod	gadMor1
25	Chicken	galGal6
26	Malayan flying lemur	galVar1
27	Stickleback	gasAcu1
28	Medium ground finch	geoFor1
29	Gorilla	gorGor6
30	Naked mole-rat	hetGla2
31	Homo Sapiens	hg38
32	Coelacanth	latCha1
33	Elephant	loxAfr3
34	Crab-eating macaque	macFas5
35	Turkey	melGal5
36	Budgerigar	melUnd1
37	Mouse lemur	micMur2
38	Mouse	mm39
39	Opossum	monDom5
40	Ferret	musFur1
41	Microbat	myoLuc2
42	Tibetan frog	nanPar1
43	Gibbon	nomLeu3
44	Pika	ochPri3
45	Nile tilapia	oreNil2
46	Platypus	ornAna2
47	Rabbit	oryCun2
48	Medaka	oryLat2
49	Bushbaby	otoGar3
50	Sheep	oviAri4
51	Chimpanzee	panTro6
52	Baboon	papAnu4
53	Lamprey	petMar2
54	Orangutan	ponAbe3
55	Rock hyrax	proCap1
56	Megabat	pteVam1
57	Rhesus	rheMac10
58	Golden snub-nosed monkey	rhiRox1
59	Rat	rn7
60	Squirrel monkey	saiBol1
61	Tasmanian devil	sarHar1
62	Shrew	sorAra2
63	Squirrel	speTri2
64	Pig	susScr11
65	Zebra finch	taeGut2
66	Tarsier	tarSyr2
67	Tetraodon	tetNig2
68	Garter snake	thaSir1
69	Manatee	triMan1
70	Tree shrew	tupBel1
71	Alpaca	vicPac2
72	African clawed frog	xenLae2

### Sheet: Table S4
Table S4: K562 RNA-seq samples from the ENCODE project
experiment ID	assay type	biological replicate	technical replicate	BAM accession ID
ENCSR000AEM	polyA plus RNA-seq	1	1_1	ENCFF754JEN
ENCSR000AEM	polyA plus RNA-seq	2	2_1	ENCFF525NYR
ENCSR000AEO	polyA plus RNA-seq	1	1_1	ENCFF864OUS
ENCSR000AEO	polyA plus RNA-seq	2	2_1	ENCFF696CSX
ENCSR000CPH	polyA plus RNA-seq	1	1_1	ENCFF950KXS
ENCSR000CPH	polyA plus RNA-seq	2	2_1	ENCFF828HER
ENCSR545DKY	polyA plus RNA-seq	1	1_1	ENCFF894FXL
ENCSR545DKY	polyA plus RNA-seq	2	2_1	ENCFF480JFI
ENCSR000AEL	total RNA-seq	1	1_1	ENCFF595XJM
ENCSR000AEL	total RNA-seq	2	2_1	ENCFF724WTD
ENCSR000AEN	total RNA-seq	1	1_1	ENCFF219JME
ENCSR000AEN	total RNA-seq	2	2_1	ENCFF704RNX
ENCSR109IQO	total RNA-seq	1	1_1	ENCFF349JGI
ENCSR109IQO	total RNA-seq	2	2_1	ENCFF517WTR
ENCSR792OIJ	total RNA-seq	1	1_1	ENCFF932MJL
ENCSR792OIJ	total RNA-seq	2	2_1	ENCFF170FKF
ENCSR885DVH	total RNA-seq	1	1_1	ENCFF992CSK
ENCSR885DVH	total RNA-seq	2	2_1	ENCFF548MVZ
